# Coordinated electrical and chemical signaling between two neurons orchestrates switching of motor states

**DOI:** 10.1101/2023.01.04.522780

**Authors:** Maximilian Bach, Amelie Bergs, Ben Mulcahy, Mei Zhen, Alexander Gottschalk

## Abstract

To survive in a complex environment, animals must respond to external cues, e.g., to escape threats or to navigate towards favorable locations. Navigating requires transition between motor states, e.g. switching from forward to backward movement. Here, we investigated how two classes of interneurons, RIS and RIM, fine-tune this transition in the nematode *C. elegans*. By Ca^2+^ imaging in freely moving animals, we found that RIS gets active slightly before RIM and likely biases decision-making towards a reversal. In animals lacking RIS, we observed lowered Ca^2+^-levels in RIM prior to a reversal. Combined photo-stimulation and voltage imaging revealed that FLP-11, a neuropeptide released by RIS, has an excitatory effect on RIM, while tyramine, released from RIM, inhibits RIS. Voltage imaging of intrinsic activity provided evidence for tight electrical coupling between RIS and RIM via gap junctions harboring UNC-7 innexins. Asymmetric junctional current flow was observed from RIS to RIM, and vice versa. We propose that the interplay of RIS and RIM is based on concerted electrical and chemical signaling, with a fast junctional current exchange early during the transition from forward to backward movement, followed by chemical signaling, likely during reversal execution.
