## Supplementary material for "Coordinated electrical and chemical signaling between two neurons orchestrates switching of motor states": Table 1

### Sheet: RIS_GJ_connectivity
RIS gap junctions 2022																											N2U adult from White et al., 1986								JSH L4 from White et al., 1986
			SEM adult								TEM adult								TEM L3								Ben's annotation								Ben's annotation
White et al., 1986					# gap junctions								# gap junctions								# gap junctions								# gap junctions								# gap junctions
N2U adult					confidence level								confidence level								confidence level								confidence level								confidence level
Cell	# gap junctions				5	4	3	2	1				5	4	3	2	1				5	4	3	2	1				5	4	3	2	1				5	4	3	2	1
AVJL	2		Cell	RIMR	1	3	2				Cell	RIML	2			2			Cell	AVJR	1	1					Cell	AVEL	2						Cell	RIMR	1	2	1
RIML	1			RIML	1	1	2	1				AVJR	1							RIMR		2	1					SMDVL	1	2						AVJR	1	1
RIMR	1			exc cell	1	2						SMDVL		2	1	1				AVM		2						AIBR	1	1						RIML	1		2
SMDVL	1			AVJR	1	1						RMDDR		2						AVJL		1						SMDDR	1		2	1				SMDDL	1		1
SMDDL	1			AVEL	1	1						AVEL		1	1					RMDVL		1						RIML	1			1				AVJL	1
SMDDR	1			AVJL	1							AVER		1						SMDDR			2					AVJL	1							AIBL	1
AIBR	1			SMDVL		2	2	1				RIBR		1						RIML			2					RMDVL	1							SMDDR		1
				RIBL		2						RIMR			1	2				CEPDL			1					DVA	1							RIBR			1
				RIBR		1	2	1				CEPVR			1					CEPVL			1					SMDDL		2						AVER				1
				SMDDR		1	1	3				RMDL			1					AVBL			1					RIMR		1						RMED				1
				SMDDL		1	1	1				CEPVL			1					SMDVR			1					CEPDR		1
				RMDDR		1						SMDDL			1					AIYL			1					SMDVR			3
				RMEL		1						CEPshVR			1					RMED			1					FLPR			1
				CEPshVR		1						SMDDR				2				RMEV				2				AIBL			1
				RMDL			4	2																				RIBR			1
				RMDR			2	1																				RICR			1
				RMED			2																					RMDDL			1
				SMDVR			1																					SIAVR			1
				RMER			1																					AVM				1
				AVBL			1																					CEPDL				1
				AVBR			1																					CEPVL				1
				RICL			1																					RIBL				1
				AIBL			1																					RMEV				1
				CEPVL			1																					SMDDR				1
				AVER				1																				URYVL				1
				CEPDR				1
				URYVR				1
				RIVL				1
				SMBVR				1
				RIH				1
